# The linear ubiquitin chain assembly complex LUBAC generates heterotypic ubiquitin chains

**DOI:** 10.1101/2020.05.27.117952

**Authors:** Alan Rodriguez Carvajal, Carlos Gomez Diaz, Antonia Vogel, Adar Sonn-Segev, Katrin Schodl, Luiza Deszcz, Zsuzsanna Orban-Nemeth, Shinji Sakamoto, Karl Mechtler, Philipp Kukura, Tim Clausen, David Haselbach, Fumiyo Ikeda

**Affiliations:** Institute of Molecular Biotechnology of the Austrian Academy of Sciences (IMBA), Vienna BioCenter (VBC), Dr. Bohr-Gasse 3, 1030 Vienna, Austria; Research Institute of Molecular Pathology (IMP), Vienna BioCenter (VBC), Campus-Vienna-Biocenter 1, 1030 Vienna, Austria; Department of Chemistry, University of Oxford, Chemistry Research Laboratory, 12 Mansfield Road, Oxford, OX1 3TA, UK; Pharmaceutical Frontier Research Labs, JT Inc., 13-2, Fukuura 1-chome, Kanazawa-ku, Yokohama, 236-0004, Japan; Medical Institute of Bioregulation (MIB), Kyushu University, 3-1-1 Maidashi, Higashiku, Fukuoka 812-8582, Japan

**Keywords:** E3 ubiquitin ligase, Ester-bond linkage, HOIL-1L, RBR, Ubiquitin

## Abstract

The linear ubiquitin chain assembly complex (LUBAC) is the only known ubiquitin ligase that generates linear/Met1-linked ubiquitin chains. One of the LUBAC components, HOIL-1L, was recently shown to catalyse oxyester bond formation between the C-terminus of ubiquitin and some substrates. However, oxyester bond formation in the context of LUBAC has not been directly observed. We present the first 3D reconstruction of LUBAC obtained by electron microscopy and report its generation of heterotypic ubiquitin chains containing linear linkages with oxyester-linked branches. We found that addition of the oxyester-bound branches depends on HOIL-1L catalytic activity. We suggest a coordinated ubiquitin relay mechanism between the HOIP and HOIL-1L ligases supported by cross-linking mass spectrometry data, which show proximity between the catalytic RBR domains. Mutations in the linear ubiquitin chain-binding NZF domain of HOIL-1L reduces chain branching confirming its role in the process. In cells, these heterotypic chains were induced by TNF. In conclusion, we demonstrate that LUBAC assembles heterotypic ubiquitin chains with linear and oxyester-linked branches by the concerted action of HOIP and HOIL-1L.
