## Supplementary material for "The linear ubiquitin chain assembly complex LUBAC generates heterotypic ubiquitin chains": EV Table 2

### Sheet: Sheet1
	EV Table 2: Unique inter-protein crosslinks detected by LUBAC DMTMM XL-MS analysis
	Protein		Peptide sequence		XL position in protein sequence		Protein domain			IBR=	In-Between-RING
	I	II	I	II	I	II	I	II		IDSR=	Inter Domain Spanning Region
	HOIL-1L	HOIP	PMDEKTK	DSGPEPTPSWDGPDK	4	626	LTM	UBA		LDD=	Linear-Determination-Domain
	HOIL-1L	HOIP	AVAGGDEQVAMK	ASSLEKGPPKPGPPR	23	454		IDSR5		LTM=	LUBAC-Tethering-Motif
	HOIL-1L	HOIP	AVAGGDEQVAMoxK	ASSLEKGPPKPGPPRR	23	458		IDSR5		NZF=	Npl4 Zn Finger
	HOIL-1L	HOIP	AVAGGDEQVAMK	MPGEEEERAF	24	1		IDSR1		PH=	Plex-Homology
	HOIL-1L	HOIP	AVAGGDEQVAMoxK	PGEEEER	24	2		IDSR1		PUB=	Peptide:N-glycanase/UBA- or UBX-containing protein
	HOIL-1L	HOIP	AVAGGDEQVAMK	PYASSLEKGPPKPGPPR	24	454		IDSR5		RING=	Really Interesting New Gene
	HOIL-1L	HOIP	AVAGGDEQVAMK	GPPKPGPPR	24	458		IDSR5		UBA=	Ubiquitin-Associated
	HOIL-1L	HOIP	AVAGGDEQVAMK	NKCcmPEPNCcmRVK	24	910		LDD		UBL=	Ubiquitin-Like
	HOIL-1L	HOIP	VPLSVQLKPEVSPTQDIR	GLGLGTEGPQGTGGLEPDLAR	46	337	UBL	IDSR3		ZF=	Zn Finger
	HOIL-1L	HOIP	VPLSVQLKPEVSPTQDIR	GLGLGTEGPQGTGGLEPDLAR	46	346		IDSR3
	HOIL-1L	HOIP	VPLSVQLKPEVSPTQDIR	ASSLEKGPPKPGPPR	54	454		IDSR5
	HOIL-1L	HOIP	VPLSVQLKPEVSPTQDIR	GPPKPGPPR	54	458		IDSR5
	HOIL-1L	HOIP	PDMoxTVASLKDMoxVF	EVEELETATER	85	1022		LDD
	HOIL-1L	HOIP	DMVFLDY	GPPKPGPPR	86	458		IDSR5
	HOIL-1L	HOIP	NTSLNPQELQR	MoxPGEEEER	142	1	IDSR1	IDSR1
	HOIL-1L	HOIP	NTSLNPQELQR	PGEEEER	142	2		IDSR1
	HOIL-1L	HOIP	MLEDLGFK	PGEEEER	153	2		IDSR1
	HOIL-1L	HOIP	MLEDLGFK	TIALKEK	153	735		RING1
	HOIL-1L	HOIP	GPLEPGPPKPGVPQEPGR	MPGEEEER	169	1		IDSR1
	HOIL-1L	HOIP	GPLEPGPPKPGVPQEPGR	PGEEEER	169	2		IDSR1
	HOIL-1L	HOIP	GPLEPGPPKPGVPQEPGR	GPPKPGPPR	169	458		IDSR5
	HOIL-1L	HOIP	GPLEPGPPKPGVPQEPGR	TIALKEK	169	735		RING1
	HOIL-1L	HOIP	GPLEPGPPKPGVPQEPGR	MPGEEEER	174	5		IDSR1
	HOIL-1L	HOIP	GPLEPGPPKPGVPQEPGR	EELASALR	174	15		IDSR1
	HOIL-1L	HOIP	GPLEPGPPKPGVPQEPGR	EELASALRR	174	16		IDSR1
	HOIL-1L	HOIP	GPLEPGPPKPGVPQEPGR	STVDAVQGGR	174	110		PUB
	HOIL-1L	HOIP	GPLEPGPPKPGVPQEPGR	GLGLGTEGPQGTGGLEPDLAR	174	337		IDSR3
	HOIL-1L	HOIP	GPLEPGPPKPGVPQEPGR	GLGLGTEGPQGTGGLEPDLAR	174	346		IDSR3
	HOIL-1L	HOIP	GPLEPGPPKPGVPQEPGR	GLGLGTEGPQGTGGLEPDLARGRW	174	348		IDSR3
	HOIL-1L	HOIP	GPLEPGPPKPGVPQEPGR	LAQPPSLVVDSR	174	387		IDSR4
	HOIL-1L	HOIP	GPLEPGPPKPGVPQEPGR	SGTEVPLQW	174	518		UBA
	HOIL-1L	HOIP	GPLEPGPPKPGVPQEPGR	VQELQSLGFGPEEGSLQALF	174	582		UBA
	HOIL-1L	HOIP	GPLEPGPPKPGVPQEPGR	KVQELQSLGFGPEEGSLQALF	174	591		UBA
	HOIL-1L	HOIP	GPLEPGPPKPGVPQEPGR	KVQELQSLGFGPEEGSLQALF	174	592		UBA
	HOIL-1L	HOIP	GPLEPGPPKPGVPQEPGR	ALTELQR	174	611		UBA
	HOIL-1L	HOIP	GPLEPGPPKPGVPQEPGR	LWDSGPEPTPSWDGPDKQSLVR	174	626		UBA
	HOIL-1L	HOIP	GPLEPGPPKPGVPQEPGR	LWDSGPEPTPSWDGPDK	174	630		UBA
	HOIL-1L	HOIP	GPLEPGPPKPGVPQEPGR	NYELGDVVEAVR	174	674		IDSR6
	HOIL-1L	HOIP	GPLEPGPPKPGVPQEPGR	NYELGDVVEAVR	174	680		IDSR6
	HOIL-1L	HOIP	GPLEPGPPKPGVPQEPGR	LLAQECcmAVCcmGW	174	698		IDSR6
	HOIL-1L	HOIP	GPLEPGPPKPGVPQEPGR	ESLEPDAY	174	771		RING1
	HOIL-1L	HOIP	GPLEPGPPKPGVPQEPGR	ESLEPDAY	174	774		RING1
	HOIL-1L	HOIP	GPLEPGPPKPGVPQEPGR	EQLEATCcmPQCcmHQTF	174	811		IBR
	HOIL-1L	HOIP	GPLEPGPPKPGVPQEPGR	EQLEATCcmPQCcmHQTF	174	814		IBR
	HOIL-1L	HOIP	GPLEPGPPKPGVPQEPGR	NKCcmPEPNCcmR	174	913		LDD
	HOIL-1L	HOIP	GPLEPGPPKPGVPQEPGR	NTEPPAGAR	174	956		LDD
	HOIL-1L	HOIP	GPLEPGPPKPGVPQEPGR	ETPAGY	174	989		LDD
	HOIL-1L	HOIP	GPLEPGPPKPGVPQEPGR	EVEELETATER	174	1022		LDD
	HOIL-1L	HOIP	GPLEPGPPKPGVPQEPGR	EVEELETATER	174	1024		LDD
	HOIL-1L	HOIP	GPLEPGPPKPGVPQEPGR	EVEELETATERY	174	1027		LDD
	HOIL-1L	HOIP	GPLEPGPPKPGVPQEPGR	EVEELETATER	174	1031		LDD
	HOIL-1L	HOIP	PGVPQEPGR	MoxPGEEEER	180	1		IDSR1
	HOIL-1L	HOIP	GPLEPGPPKPGVPQEPGR	GPPKPGPPR	180	458		IDSR5
	HOIL-1L	HOIP	GPLEPGPPKPGVPQEPGR	TIALKEK	180	735		RING1
	HOIL-1L	HOIP	PGVPQEPGR	LQENGIDCcmPKCcmK	180	873		RING2
	HOIL-1L	HOIP	INKPTR	SCcmQEARR	207	553	NZF	UBA
	HOIL-1L	HOIP	ARPEAY	PGEEEER	222	2		IDSR1
	HOIL-1L	HOIP	QVPASYQPDEEER	PGEEEER	234	2		IDSR1
	HOIL-1L	HOIP	QPDEEER	KLTEGVLMRDPKF	235	784		RING1
	HOIL-1L	HOIP	QPDEEER	KLTEGVLMRDPKF	236	784		RING1
	HOIL-1L	HOIP	LAGEEEALR	MPGEEEER	243	1		IDSR1
	HOIL-1L	HOIP	ARLAGEEEALRQY	PGEEEER	243	2		IDSR1
	HOIL-1L	HOIP	ARLAGEEEALRQY	PYASSLEKGPPK	243	454		IDSR5
	HOIL-1L	HOIP	LAGEEEALR	GPPKPGPPR	243	458		IDSR5
	HOIL-1L	HOIP	LAGEEEALR	GPPKPGPPR	243	458		IDSR5
	HOIL-1L	HOIP	LAGEEEALR	LWDSGPEPTPSWDGPDKQSLVR	243	640		IDSR6
	HOIL-1L	HOIP	LAGEEEALR	TIALKEK	243	735		RING1
	HOIL-1L	HOIP	LAGEEEALR	NKCcmPEPNCcmR	243	910		LDD
	HOIL-1L	HOIP	LAGEEEALR	MPGEEEER	244	1		IDSR1
	HOIL-1L	HOIP	LAGEEEALR	PGEEEER	244	2		IDSR1
	HOIL-1L	HOIP	LAGEEEALR	ASSLEKGPPKPGPPR	244	454		IDSR5
	HOIL-1L	HOIP	LAGEEEALR	GPPKPGPPR	244	458		IDSR5
	HOIL-1L	HOIP	LAGEEEALR	TIALKEK	244	735		RING1
	HOIL-1L	HOIP	LAGEEEALR	NKCcmPEPNCcmR	244	910		LDD
	HOIL-1L	HOIP	LAGEEEALR	MPGEEEER	245	1		IDSR1
	HOIL-1L	HOIP	LAGEEEALR	PGEEEER	245	2		IDSR1
	HOIL-1L	HOIP	LAGEEEALR	ASSLEKGPPKPGPPR	245	454		IDSR5
	HOIL-1L	HOIP	LAGEEEALR	GPPKPGPPR	245	458		IDSR5
	HOIL-1L	HOIP	LAGEEEALR	LWDSGPEPTPSWDGPDKQSLVR	245	640		IDSR6
	HOIL-1L	HOIP	LAGEEEALR	TIALKEK	245	735		RING1
	HOIL-1L	HOIP	LAGEEEALRQY	AKNKCcmPEPNCcmR	245	910		LDD
	HOIL-1L	HOIP	KQQQQEGNY	EVEELETATER	254	1022	IDSR2	LDD
	HOIL-1L	HOIP	SLVLNTEPAECcmPVCcmY	ASSLEKGPPKPGPPR	281	454	RING1	IDSR5
	HOIL-1L	HOIP	SLVLNTEPAECcmPVCcmY	GPPKPGPPR	281	458		IDSR5
	HOIL-1L	HOIP	ECcmLQGTIR	MPGEEEER	307	1		IDSR1
	HOIL-1L	HOIP	ECcmLQGTIR	PGEEEER	307	2		IDSR1
	HOIL-1L	HOIP	ECcmLQGTIR	ASSLEKGPPKPGPPR	307	454		IDSR5
	HOIL-1L	HOIP	ECcmLQGTIR	TIALKEK	307	735		RING1
	HOIL-1L	HOIP	ECcmLQGTIR	NKCcmPEPNCcmR	307	910		LDD
	HOIL-1L	HOIP	EIKALLTPEDYQR	GLGLGTEGPQGTGGLEPDLARGRW	342	346		IDSR3
	HOIL-1L	HOIP	AIHEQMNCcmK	MoxPGEEEER	407	1	IBR	IDSR1
	HOIL-1L	HOIP	AIHEQMNCcmKEY	MPGEEEER	412	4	RING2	IDSR1
	HOIL-1L	HOIP	EYQEDLALR	MPGEEEERAF	413	1		IDSR1
	HOIL-1L	HOIP	AIHEQMNCcmKEYQEDLALR	VIEQKEVPNGLR	416	975		LDD
	HOIL-1L	HOIP	EYQEDLALR	MPGEEEER	417	1		IDSR1
	HOIL-1L	HOIP	EYQEDLALR	PGEEEERAFLVAR	417	2		IDSR1
	HOIL-1L	HOIP	QEDLALR	LQENGIDCcmPKCcmK	417	873		RING2
	HOIL-1L	HOIP	AQNDVAAR	PGEEEER	425	2		IDSR1
	HOIL-1L	HOIP	QEDLALRAQNDVAAR	GCcmKGLGLGTEGPQGTGGLEPDLAR	425	330		IDSR3
	HOIL-1L	HOIP	AQNDVAAR	TIALKEK	425	735		RING1
	HOIL-1L	HOIP	QTTEMLK	PGEEEER	433	2		IDSR1
	HOIL-1L	HOIP	QTTEMoxLKVMLQQGEAMoxR	GPPKPGPPR	433	458		IDSR5
	HOIL-1L	HOIP	QTTEMLK	TIALKEK	433	735		RING1
	HOIL-1L	HOIP	AQNDVAARQTTEMoxLKVMoxLQQGEAMoxRCcmPQCcmQIVVQK	ELGDVVEAVR	436	674		IDSR6
	HOIL-1L	HOIP	VMLQQGEAMR	GPPKPGPPR	443	458		IDSR5
	HOIL-1L	HOIP	VMLQQGEAMR	TIALKEK	443	735		RING1
	HOIL-1L	HOIP	KDGADWIR	GLGLGTEGPQGTGGLEPDLAR	457	346		IDSR3
	HOIL-1L	HOIP	VTKGPR	EELASALR	477	15		IDSR1
	HOIL-1L	HOIP	VTKGPR	GLGLGTEGPQGTGGLEPDLAR	477	337		IDSR3
	HOIL-1L	HOIP	VTKGPR	GLGLGTEGPQGTGGLEPDLAR	477	346		IDSR3
	HOIL-1L	HOIP	VTKGPR	LAQPPSLVVDSR	477	387		IDSR4
	HOIL-1L	HOIP	VTKGPR	ELGDVVEAVR	477	680		IDSR6
	HOIL-1L	HOIP	VTKGPR	ESLEPDAY	477	771		RING1
	HOIL-1L	HOIP	VTKGPR	EEQHRGRSCcmEDF	477	842		IBR
	HOIL-1L	HOIP	VTKGPR	EVEELETATER	477	1024		LDD
	HOIL-1L	SHARPIN	AVAGGDEQVAMK	EAPATGPSPQHPQKMoxDGELGR	23	318	LTM	IDSR3
	HOIL-1L	SHARPIN	AVAGGDEQVAMK	EAPATGPSPQHPQKMDGELGRLF	24	318		IDSR3
	HOIL-1L	SHARPIN	VPLSVQLKPEVSPTQDIR	GPPPEADLPR	46	159	UBL	IDSR2
	HOIL-1L	SHARPIN	VPLSVQLKPEVSPTQDIR	GPPPEADLPR	46	161		IDSR2
	HOIL-1L	SHARPIN	VPLSVQLKPEVSPTQDIR	SPGNLTER	46	171		LTM
	HOIL-1L	SHARPIN	VPLSVQLKPEVSPTQDIR	EELAGSLAR	46	173		LTM
	HOIL-1L	SHARPIN	VPLSVQLKPEVSPTQDIR	EELAGSLAR	46	174		LTM
	HOIL-1L	SHARPIN	VPLSVQLKPEVSPTQDIR	SELGFPPAVQR	46	260		UBL
	HOIL-1L	SHARPIN	VPLSVQLKPEVSPTQDIR	CcmLCcmVPER	46	280		UBL
	HOIL-1L	SHARPIN	VPLSVQLKPEVSPTQDIR	EAPATGPSPQHPQK	46	305		UBL
	HOIL-1L	SHARPIN	VPLSVQLKPEVSPTQDIR	EAPATGPSPQHPQKMoxDGELGR	46	320		IDSR3
	HOIL-1L	SHARPIN	VPLSVQLKPEVSPTQDIR	EAPATGPSPQHPQKMDGELGR	48	318		IDSR3
	HOIL-1L	SHARPIN	VSVEDAQMHTVTIWLTVR	EAPATGPSPQHPQKMDGELGR	62	318		IDSR3
	HOIL-1L	SHARPIN	LTVRPDMoxTVASLKDMoxVF	EAPATGPSPQHPQKMoxDGELGR	78	318		IDSR3
	HOIL-1L	SHARPIN	DMoxVFLDYGFPPVLQQWVIGQR	EAPATGPSPQHPQKMDGELGR	86	318		IDSR3
	HOIL-1L	SHARPIN	LTVRPDMTVASLKDMVFLDY	EAPATGPSPQHPQKMDGELGR	91	318		IDSR3
	HOIL-1L	SHARPIN	NTSLNPQELQR	EAPATGPSPQHPQKMoxDGELGR	142	318	IDSR1	IDSR3
	HOIL-1L	SHARPIN	MLEDLGF	EAPATGPSPQHPQKMDGELGRLF	153	318		IDSR3
	HOIL-1L	SHARPIN	MoxLEDLGFK	EAPATGPSPQHPQKMoxDGELGRLF	154	318		IDSR3
	HOIL-1L	SHARPIN	DLTLQPR	EAPATGPSPQHPQKMDGELGR	159	318		IDSR3
	HOIL-1L	SHARPIN	GPLEPGPPKPGVPQEPGR	EAPATGPSPQHPQKMDGELGR	169	318		IDSR3
	HOIL-1L	SHARPIN	GPLEPGPPKPGVPQEPGR	PLGAGPDAEAQLR	174	38		PH
	HOIL-1L	SHARPIN	GPLEPGPPKPGVPQEPGR	LQLSADPERPGR	174	51		PH
	HOIL-1L	SHARPIN	GPLEPGPPKPGVPQEPGR	LNPQEAQR	174	108		PH
	HOIL-1L	SHARPIN	GPLEPGPPKPGVPQEPGR	GATVEGQNGSK	174	122		PH
	HOIL-1L	SHARPIN	GPLEPGPPKPGVPQEPGR	GPPPEADLPR	174	159		IDSR2
	HOIL-1L	SHARPIN	GPLEPGPPKPGVPQEPGR	GPPPEADLPR	174	161		IDSR2
	HOIL-1L	SHARPIN	GPLEPGPPKPGVPQEPGR	SPGNLTEREELAGSLAR	174	171		LTM
	HOIL-1L	SHARPIN	GPLEPGPPKPGVPQEPGR	SPGNLTEREELAGSLAR	174	173		LTM
	HOIL-1L	SHARPIN	GPLEPGPPKPGVPQEPGR	EELAGSLAR	174	174		LTM
	HOIL-1L	SHARPIN	GPLEPGPPKPGVPQEPGR	AIAGGDEK	174	187		LTM
	HOIL-1L	SHARPIN	GPLEPGPPKPGVPQEPGR	AIAGGDEK	174	188		LTM
	HOIL-1L	SHARPIN	GPLEPGPPKPGVPQEPGR	SELGFPPAVQR	174	260		UBL
	HOIL-1L	SHARPIN	GPLEPGPPKPGVPQEPGR	EAPATGPSPQHPQK	174	305		UBL
	HOIL-1L	SHARPIN	GPLEPGPPKPGVPQEPGR	EAPATGPSPQHPQKMoxDGELGR	174	320		IDSR3
	HOIL-1L	SHARPIN	GPLEPGPPKPGVPQEPGR	MDGELGR	174	322		IDSR3
	HOIL-1L	SHARPIN	GPLEPGPPKPGVPQEPGR	INAPDRPGCcmEMCcmSTQR	174	369		NZF
	HOIL-1L	SHARPIN	GPLEPGPPKPGVPQEPGR	EAPATGPSPQHPQKMDGELGR	180	318		IDSR3
	HOIL-1L	SHARPIN	PGVPQEPGRGQPDAVPEPPPVGW	EAPATGPSPQHPQKMDGELGR	191	318		IDSR3
	HOIL-1L	SHARPIN	PEAYQVPASY	EAPATGPSPQHPQKMDGELGRLF	222	318	NZF	IDSR3
	HOIL-1L	SHARPIN	QPDEEERAR	SNSPPALGPEACcmPVSLPSPPEASTLKGPPPEADLPR	235	154		IDSR2
	HOIL-1L	SHARPIN	LAGEEEALR	EAPATGPSPQHPQKMDGELGR	243	318		IDSR3
	HOIL-1L	SHARPIN	LAGEEEALR	EAPATGPSPQHPQKMoxDGELGR	244	318		IDSR3
	HOIL-1L	SHARPIN	LAGEEEALR	EAPATGPSPQHPQKMDGELGR	245	318		IDSR3
	HOIL-1L	SHARPIN	KQQQQEGNY	SPGNLTER	254	171	IDSR2	LTM
	HOIL-1L	SHARPIN	KQQQQEGNY	EELAGSLAR	254	173		LTM
	HOIL-1L	SHARPIN	SLVLNTEPAECcmPVCcmY	EAPATGPSPQHPQKMDGELGR	278	318		IDSR3
	HOIL-1L	SHARPIN	SLVLNTEPAECcmPVCcmY	EAPATGPSPQHPQKMDGELGR	281	318	RING1	IDSR3
	HOIL-1L	SHARPIN	SVLAPGEAVVLR	EAPATGPSPQHPQKMDGELGR	293	318		IDSR3
	HOIL-1L	SHARPIN	ECcmLHTF	EAPATGPSPQHPQKMDGELGR	299	318		IDSR3
	HOIL-1L	SHARPIN	ECcmLQGTIR	EAPATGPSPQHPQKMDGELGR	307	318		IDSR3
	HOIL-1L	SHARPIN	EIKALLTPEDY	EAPATGPSPQHPQK	342	305		UBL
	HOIL-1L	SHARPIN	EIKALLTPEDYQR	EAPATGPSPQHPQKMDGELGRLF	348	318		IDSR3
	HOIL-1L	SHARPIN	FLDLGISIAENR	EAPATGPSPQHPQKMDGELGR	355	318		IDSR3
	HOIL-1L	SHARPIN	FLDLGISIAENR	EAPATGPSPQHPQKMDGELGR	362	318		IDSR3
	HOIL-1L	SHARPIN	HVNCcmLLCcmKAIHEQMoxNCcmK	QDGDPAF	403	293	IBR	UBL
	HOIL-1L	SHARPIN	AIHEQMoxNCcmKEY	GATVEGQNGSK	412	122	RING2	PH
	HOIL-1L	SHARPIN	EYQEDLALR	EAPATGPSPQHPQKMoxDGELGR	413	318		IDSR3
	HOIL-1L	SHARPIN	EYQEDLALR	EAPATGPSPQHPQKMDGELGR	417	318		IDSR3
	HOIL-1L	SHARPIN	AQNDVAAR	EAPATGPSPQHPQKMoxDGELGR	425	318		IDSR3
	HOIL-1L	SHARPIN	QTTEMLK	EAPATGPSPQHPQKMDGELGR	433	318		IDSR3
	HOIL-1L	SHARPIN	VMLQQGEAMoxR	LLSAPREAPATGPSPQHPQKMoxDGELGR	443	318		IDSR3
	HOIL-1L	SHARPIN	KDGADWIR	EAPATGPSPQHPQK	457	305		UBL
	HOIL-1L	SHARPIN	VTKGPR	LQLSADPERPGR	477	51		PH
	HOIL-1L	SHARPIN	VTKGPR	LNPQEAQR	477	108		PH
	HOIL-1L	SHARPIN	VTKGPR	GPPPEADLPR	477	159		IDSR2
	HOIL-1L	SHARPIN	VTKGPR	GPPPEADLPR	477	161		IDSR2
	HOIL-1L	SHARPIN	VTKGPR	SPGNLTER	477	171		LTM
	HOIL-1L	SHARPIN	VTKGPR	EELAGSLAR	477	173		LTM
	HOIL-1L	SHARPIN	VTKGPR	AIAGGDEK	477	188		LTM
	HOIL-1L	SHARPIN	VTKGPR	SELGFPPAVQR	477	260		UBL
	HOIL-1L	SHARPIN	VTKGPR	EAPATGPSPQHPQK	477	305		UBL
	HOIL-1L	SHARPIN	VTKGPR	INAPDRPGCcmEMCcmSTQR	477	369		NZF
	HOIP	SHARPIN	MPGEEEER	LQLSADPERPGR	1	51	IDSR1	PH
	HOIP	SHARPIN	MoxPGEEEER	GATVEGQNGSK	1	122		PH
	HOIP	SHARPIN	MoxPGEEEERAF	SNSPPALGPEACcmPVSLPSPPEASTLKGPPPEADLPR	1	138		IDSR2
	HOIP	SHARPIN	MPGEEEER	GPPPEADLPR	1	159		IDSR2
	HOIP	SHARPIN	MPGEEEER	GPPPEADLPR	1	161		IDSR2
	HOIP	SHARPIN	MPGEEEER	AIAGGDEK	1	187		LTM
	HOIP	SHARPIN	MPGEEEERAF	AIAGGDEK	1	188		LTM
	HOIP	SHARPIN	MPGEEEER	EAPATGPSPQHPQK	1	305		UBL
	HOIP	SHARPIN	MoxPGEEEER	INAPDRPGCcmEMCcmSTQR	1	369		NZF
	HOIP	SHARPIN	PGEEEER	LQLSADPERPGR	2	51		PH
	HOIP	SHARPIN	PGEEEER	GATVEGQNGSK	2	122		PH
	HOIP	SHARPIN	PGEEEER	GPPPEADLPR	2	159		IDSR2
	HOIP	SHARPIN	PGEEEER	GPPPEADLPR	2	161		IDSR2
	HOIP	SHARPIN	PGEEEER	SPGNLTEREELAGSLAR	2	171		LTM
	HOIP	SHARPIN	PGEEEER	EELAGSLAR	2	173		LTM
	HOIP	SHARPIN	PGEEEER	SPGNLTEREELAGSLAR	2	174		LTM
	HOIP	SHARPIN	PGEEEER	AIAGGDEK	2	187		LTM
	HOIP	SHARPIN	PGEEEER	AIAGGDEK	2	188		LTM
	HOIP	SHARPIN	PGEEEER	EAPATGPSPQHPQK	2	305		UBL
	HOIP	SHARPIN	PGEEEER	MDGELGR	2	322		IDSR3
	HOIP	SHARPIN	PGEEEER	INAPDRPGCcmEMCcmSTQR	2	369		NZF
	HOIP	SHARPIN	PGEEEER	EAPATGPSPQHPQKMDGELGR	7	318		IDSR3
	HOIP	SHARPIN	EELASALR	EAPATGPSPQHPQKMoxDGELGR	15	318		IDSR3
	HOIP	SHARPIN	EELASALR	EAPATGPSPQHPQKMDGELGR	16	318		IDSR3
	HOIP	SHARPIN	LVRCcmNAHGEPRNYLNTLSTALNILEKY	SELGFPPAVQR	81	260	PUB	UBL
	HOIP	SHARPIN	LVRCcmNAHGEPRNYLNTLSTALNILEKY	EAPATGPSPQHPQK	81	305		UBL
	HOIP	SHARPIN	GLGLGTEGPQGTGGLEPDLARGR	EAPATGPSPQHPQKMoxDGELGR	337	318	IDSR3	IDSR3
	HOIP	SHARPIN	GLGLGTEGPQGTGGLEPDLAR	EAPATGPSPQHPQKMDGELGR	346	318		IDSR3
	HOIP	SHARPIN	GLGLGTEGPQGTGGLEPDLARGR	EAPATGPSPQHPQKMoxDGELGR	348	318		IDSR3
	HOIP	SHARPIN	ASSLEKGPPKPGPPR	EELAGSLAR	454	173	IDSR5	LTM
	HOIP	SHARPIN	ASSLEKGPPKPGPPR	EELAGSLAR	454	174		LTM
	HOIP	SHARPIN	ASSLEKGPPKPGPPR	SELGFPPAVQR	454	260		UBL
	HOIP	SHARPIN	ASSLEKGPPKPGPPR	EAPATGPSPQHPQK	454	305		UBL
	HOIP	SHARPIN	ASSLEKGPPK	INAPDR	454	364		NZF
	HOIP	SHARPIN	GPPKPGPPR	LQLSADPERPGR	458	51		PH
	HOIP	SHARPIN	GPPKPGPPR	EELAGSLAR	458	173		LTM
	HOIP	SHARPIN	GPPKPGPPR	SPGNLTEREELAGSLAR	458	174		LTM
	HOIP	SHARPIN	GPPKPGPPR	AIAGGDEK	458	187		LTM
	HOIP	SHARPIN	GPPKPGPPR	AIAGGDEK	458	188		LTM
	HOIP	SHARPIN	GPPKPGPPR	SELGFPPAVQR	458	260		UBL
	HOIP	SHARPIN	GPPKPGPPR	EAPATGPSPQHPQK	458	305		UBL
	HOIP	SHARPIN	GPPKPGPPR	MDGELGR	458	322		IDSR3
	HOIP	SHARPIN	SGTEVPLQW	EAPATGPSPQHPQKMDGELGR	518	318	UBA	IDSR3
	HOIP	SHARPIN	QHGGDVSRALTELQR	EAPATGPSPQHPQKMDGELGR	611	318		IDSR3
	HOIP	SHARPIN	LWDSGPEPTPSWDGPDK	EAPATGPSPQHPQKMDGELGR	626	318		IDSR3
	HOIP	SHARPIN	LWDSGPEPTPSW	EAPATGPSPQHPQKMDGELGR	630	318		IDSR3
	HOIP	SHARPIN	LWDSGPEPTPSWDGPDKQSLVR	EAPATGPSPQHPQK	640	305	IDSR6	UBL
	HOIP	SHARPIN	ELGDVVEAVR	EAPATGPSPQHPQKMoxDGELGR	674	318		IDSR3
	HOIP	SHARPIN	NYELGDVVEAVR	EAPATGPSPQHPQKMDGELGR	680	318		IDSR3
	HOIP	SHARPIN	TIALKEK	GATVEGQNGSK	735	122	RING1	PH
	HOIP	SHARPIN	TIALKEK	GPPPEADLPR	735	159		IDSR2
	HOIP	SHARPIN	TIALKEK	AIAGGDEK	735	187		LTM
	HOIP	SHARPIN	TIALKEK	EAPATGPSPQHPQK	735	305		UBL
	HOIP	SHARPIN	STLDIQLRESLEPDAYALF	EAPATGPSPQHPQKMoxDGELGR	771	318		IDSR3
	HOIP	SHARPIN	ESLEPDAY	EAPATGPSPQHPQKMDGELGR	774	318		IDSR3
	HOIP	SHARPIN	NTEPPAGAR	EAPATGPSPQHPQKMoxDGELGRLF	956	318	LDD	IDSR3
	HOIP	SHARPIN	EVEELETATER	EAPATGPSPQHPQKMoxDGELGR	1022	318		IDSR3
	HOIP	SHARPIN	EVEELETATER	EAPATGPSPQHPQKMoxDGELGR	1024	318		IDSR3
