## Supplementary material for "The linear ubiquitin chain assembly complex LUBAC generates heterotypic ubiquitin chains": EV Table 3

### Sheet: Sheet1
	EV Table 3: Unique intra-protein crosslinks detected by LUBAC DMTMM XL-MS analysis
	Protein		Peptide sequence		XL position in protein sequence		Protein domain			IBR=	In-Between-RING
	I	II	I	II	I	II	I	II		IDSR=	Inter Domain Region
	HOIL-1L	HOIL-1L	AVAGGDEQVAMK	VPLSVQLKPEVSPTQDIR	23	46	LTM	UBL		LDD=	Linear-Determination-Domain
	HOIL-1L	HOIL-1L	AVAGGDEQVAMK	GPLEPGPPKPGVPQEPGR	23	174		IDSR1		LTM=	LUBAC-Tethering-Motif
	HOIL-1L	HOIL-1L	AVAGGDEQVAMK	EIKALLTPEDYQR	23	342		RING1		NZF=	Npl4 Zn Finger
	HOIL-1L	HOIL-1L	AVAGGDEQVAMK	KDGADWIR	23	457		RING2		PH=	Plex-Homology
	HOIL-1L	HOIL-1L	AVAGGDEQVAMK	CcmTVCcmHTEICcmWVTKGPRW	23	477		RING2		PUB=	Peptide:N-glycanase/UBA- or UBX-containing protein
	HOIL-1L	HOIL-1L	AVAGGDEQVAMK	VPLSVQLKPEVSPTQDIR	24	46		UBL		RING=	Really Interesting New Gene
	HOIL-1L	HOIL-1L	AVAGGDEQVAMoxK	GPLEPGPPKPGVPQEPGR	24	174		IDSR1		UBA=	Ubiquitin-Associated
	HOIL-1L	HOIL-1L	AVAGGDEQVAMK	KQQQQEGNY	24	254		IDSR2		UBL=	Ubiquitin-Like
	HOIL-1L	HOIL-1L	AVAGGDEQVAMoxK	EIKALLTPEDYQR	24	342		RING1		ZF=	Zn Finger
	HOIL-1L	HOIL-1L	AVAGGDEQVAMK	KDGADWIR	24	457		RING2
	HOIL-1L	HOIL-1L	AVAGGDEQVAMoxK	VTKGPR	24	477		RING2
	HOIL-1L	HOIL-1L	AEEMoxALSLTRAVAGGDEQVAMoxKCcmAIW	PGCcmEMoxCcmCcmRARPEAYQVPASYQPDEEER	29	214		NZF
	HOIL-1L	HOIL-1L	VPLSVQLKPEVSPTQDIRLW	VSVEDAQMHTVTIWLTVRPDMTVASLK	46	62	UBL	UBL
	HOIL-1L	HOIL-1L	VPLSVQLKPEVSPTQDIR	LTVRPDMTVASLK	46	78		UBL
	HOIL-1L	HOIL-1L	VPLSVQLKPEVSPTQDIR	LTVRPDMTVASLKDMVFLDY	46	91		UBL
	HOIL-1L	HOIL-1L	VPLSVQLKPEVSPTQDIR	NTSLNPQELQR	46	142		IDSR1
	HOIL-1L	HOIL-1L	VPLSVQLKPEVSPTQDIR	MLEDLGFK	46	153		IDSR1
	HOIL-1L	HOIL-1L	VPLSVQLKPEVSPTQDIR	DLTLQPR	46	159		IDSR1
	HOIL-1L	HOIL-1L	VPLSVQLKPEVSPTQDIR	GPLEPGPPKPGVPQEPGR	46	169		IDSR1
	HOIL-1L	HOIL-1L	CcmAIWLAEQRVPLSVQLKPEVSPTQDIR	PGVPQEPGR	46	180		IDSR1
	HOIL-1L	HOIL-1L	VPLSVQLKPEVSPTQDIR	GQPDAVPEPPPVGW	46	187		IDSR1
	HOIL-1L	HOIL-1L	VPLSVQLKPEVSPTQDIR	GQPDAVPEPPPVGW	46	191		IDSR1
	HOIL-1L	HOIL-1L	VPLSVQLKPEVSPTQDIR	LAGEEEALR	46	243		NZF
	HOIL-1L	HOIL-1L	VPLSVQLKPEVSPTQDIR	LAGEEEALR	46	244		NZF
	HOIL-1L	HOIL-1L	VPLSVQLKPEVSPTQDIR	LAGEEEALR	46	245		NZF
	HOIL-1L	HOIL-1L	VPLSVQLKPEVSPTQDIR	SLVLNTEPAECcmPVCcmY	46	281		RING1
	HOIL-1L	HOIL-1L	VPLSVQLKPEVSPTQDIR	AQNDVAAR	46	425		RING2
	HOIL-1L	HOIL-1L	VPLSVQLKPEVSPTQDIR	VMLQQGEAMR	46	443		RING2
	HOIL-1L	HOIL-1L	VPLSVQLKPEVSPTQDIR	GPLEPGPPKPGVPQEPGR	48	174		IDSR1
	HOIL-1L	HOIL-1L	PEVSPTQDIRLWVSVEDAQMHTVTIW	GPLEPGPPKPGVPQEPGR	54	174		IDSR1
	HOIL-1L	HOIL-1L	PEVSPTQDIR	KDGADWIR	54	457		RING2
	HOIL-1L	HOIL-1L	VPLSVQLKPEVSPTQDIR	VTKGPR	54	477		RING2
	HOIL-1L	HOIL-1L	VSVEDAQMHTVTIW	GPLEPGPPKPGVPQEPGR	63	174		IDSR1
	HOIL-1L	HOIL-1L	LTVRPDMTVASLK	GPLEPGPPKPGVPQEPGR	78	174		IDSR1
	HOIL-1L	HOIL-1L	PDMoxTVASLKDMoxVFLDYGFPPVLQQW	GQPDAVPEPPPVGW	85	191		IDSR1
	HOIL-1L	HOIL-1L	LTVRPDMoxTVASLKDMVF	QEDLALRAQNDVAARQTTEMoxLKVMLQQGEAMoxR	85	443		RING2
	HOIL-1L	HOIL-1L	DMVFLDY	GPLEPGPPKPGVPQEPGR	86	174		IDSR1
	HOIL-1L	HOIL-1L	DMVFLDY	VTKGPR	86	477		RING2
	HOIL-1L	HOIL-1L	LTVRPDMTVASLKDMVFLDY	GPLEPGPPKPGVPQEPGR	91	174		IDSR1
	HOIL-1L	HOIL-1L	NTSLNPQELQR	GPLEPGPPKPGVPQEPGR	142	174	IDSR1	IDSR1
	HOIL-1L	HOIL-1L	MLEDLGF	GPLEPGPPKPGVPQEPGR	153	174		IDSR1
	HOIL-1L	HOIL-1L	MLEDLGFK	VTKGPR	153	477		RING2
	HOIL-1L	HOIL-1L	MoxLEDLGF	KDLTLQPR	154	158		IDSR1
	HOIL-1L	HOIL-1L	MLEDLGFK	GPLEPGPPKPGVPQEPGR	154	174		IDSR1
	HOIL-1L	HOIL-1L	MLEDLGF	VTKGPR	154	477		RING2
	HOIL-1L	HOIL-1L	ERQLRMLEDLGFKDLTLQPR	GPLEPGPPK	158	169		IDSR1
	HOIL-1L	HOIL-1L	DLTLQPR	GPLEPGPPKPGVPQEPGR	159	174		IDSR1
	HOIL-1L	HOIL-1L	DLTLQPR	EIKALLTPEDYQR	159	342		RING1
	HOIL-1L	HOIL-1L	DLTLQPR	VTKGPR	159	477		RING2
	HOIL-1L	HOIL-1L	GPLEPGPPKPGVPQEPGR	GPLEPGPPKPGVPQEPGR	169	174		IDSR1
	HOIL-1L	HOIL-1L	GPLEPGPPK	KQQQQEGNYLQHVQLDQR	169	254		IDSR2
	HOIL-1L	HOIL-1L	GPLEPGPPKPGVPQEPGR	EIKALLTPEDY	169	342		RING1
	HOIL-1L	HOIL-1L	GPLEPGPPKPGVPQEPGR	KDGADWIR	169	457		RING2
	HOIL-1L	HOIL-1L	GPLEPGPPK	VTKGPRWGPGGPGDTSGGCcmRCcmR	169	477		RING2
	HOIL-1L	HOIL-1L	GPLEPGPPKPGVPQEPGR	GPLEPGPPKPGVPQEPGR	174	180		IDSR1
	HOIL-1L	HOIL-1L	GPLEPGPPKPGVPQEPGR	GQPDAVPEPPPVGW	174	187		IDSR1
	HOIL-1L	HOIL-1L	GPLEPGPPKPGVPQEPGR	GQPDAVPEPPPVGW	174	191		IDSR1
	HOIL-1L	HOIL-1L	GPLEPGPPKPGVPQEPGR	ARPEAYQVPASY	174	222		NZF
	HOIL-1L	HOIL-1L	GPLEPGPPKPGVPQEPGR	QVPASYQPDEEER	174	233		NZF
	HOIL-1L	HOIL-1L	GPLEPGPPKPGVPQEPGR	QVPASYQPDEEER	174	234		NZF
	HOIL-1L	HOIL-1L	DLTLQPRGPLEPGPPKPGVPQEPGR	QPDEEER	174	235		NZF
	HOIL-1L	HOIL-1L	GPLEPGPPKPGVPQEPGR	ARPEAYQVPASYQPDEEER	174	236		NZF
	HOIL-1L	HOIL-1L	GPLEPGPPKPGVPQEPGR	LAGEEEALR	174	243		NZF
	HOIL-1L	HOIL-1L	GPLEPGPPKPGVPQEPGR	LAGEEEALR	174	244		IDSR2
	HOIL-1L	HOIL-1L	GPLEPGPPKPGVPQEPGR	LAGEEEALR	174	245		NZF
	HOIL-1L	HOIL-1L	GPLEPGPPKPGVPQEPGR	KQQQQEGNYLQHVQLDQR	174	259		IDSR2
	HOIL-1L	HOIL-1L	GPLEPGPPKPGVPQEPGR	SLVLNTEPAECcmPVCcmY	174	278		RING1
	HOIL-1L	HOIL-1L	GPLEPGPPKPGVPQEPGR	SLVLNTEPAECcmPVCcmYSVLAPGEAVVLR	174	281		RING1
	HOIL-1L	HOIL-1L	GPLEPGPPKPGVPQEPGR	SVLAPGEAVVLR	174	293		RING1
	HOIL-1L	HOIL-1L	GPLEPGPPKPGVPQEPGR	ECcmLHTF	174	299		RING1
	HOIL-1L	HOIL-1L	GPLEPGPPKPGVPQEPGR	ECcmLQGTIR	174	307		RING1
	HOIL-1L	HOIL-1L	GPLEPGPPKPGVPQEPGR	ALLTPEDYQR	174	348		RING1
	HOIL-1L	HOIL-1L	GPLEPGPPKPGVPQEPGR	ALLTPEDYQR	174	349		RING1
	HOIL-1L	HOIL-1L	GPLEPGPPKPGVPQEPGR	FLDLGISIAENR	174	355		RING1
	HOIL-1L	HOIL-1L	GPLEPGPPKPGVPQEPGR	FLDLGISIAENR	174	362		RING1
	HOIL-1L	HOIL-1L	GPLEPGPPKPGVPQEPGR	EYQEDLALR	174	413		RING2
	HOIL-1L	HOIL-1L	GPLEPGPPKPGVPQEPGR	EYQEDLALR	174	417		RING2
	HOIL-1L	HOIL-1L	GPLEPGPPKPGVPQEPGR	AQNDVAAR	174	425		RING2
	HOIL-1L	HOIL-1L	GPLEPGPPKPGVPQEPGR	QTTEMLK	174	433		RING2
	HOIL-1L	HOIL-1L	GPLEPGPPKPGVPQEPGR	VMLQQGEAMR	174	443		RING2
	HOIL-1L	HOIL-1L	PGVPQEPGR	QYQQRKQQQQEGNY	180	254		IDSR2
	HOIL-1L	HOIL-1L	GPLEPGPPKPGVPQEPGR	EIKALLTPEDYQR	180	342		RING1
	HOIL-1L	HOIL-1L	GPLEPGPPKPGVPQEPGR	CcmPQCcmQIVVQKK	180	456		RING2
	HOIL-1L	HOIL-1L	GPLEPGPPKPGVPQEPGR	KDGADWIR	180	457		RING2
	HOIL-1L	HOIL-1L	GPLEPGPPKPGVPQEPGR	VTKGPR	180	477		RING2
	HOIL-1L	HOIL-1L	GQPDAVPEPPPVGW	KDGADWIR	187	457		RING2
	HOIL-1L	HOIL-1L	GQPDAVPEPPPVGW	KDGADWIR	191	457		RING2
	HOIL-1L	HOIL-1L	GQPDAVPEPPPVGWQCcmPGCcmTFINKPTR	DGADWIRCcmTVCcmHTEICcmWVTKGPR	207	471	NZF	RING2
	HOIL-1L	HOIL-1L	PGCcmEMoxCcmCcmRARPEAYQVPASYQPDEEER	NSQEAEVSCcmPFIDNTYSCcmSGKLLER	214	335		RING1
	HOIL-1L	HOIL-1L	QPDEEER	QQRKQQQQEGNY	235	254		IDSR2
	HOIL-1L	HOIL-1L	LAGEEEALR	KQQQQEGNYLQHVQLDQR	243	254		IDSR2
	HOIL-1L	HOIL-1L	LAGEEEALR	EIKALLTPEDY	243	342		RING1
	HOIL-1L	HOIL-1L	LAGEEEALR	HCcmKTPDCcmK	243	372		IBR
	HOIL-1L	HOIL-1L	LAGEEEALR	VTKGPRW	243	477		RING2
	HOIL-1L	HOIL-1L	LAGEEEALR	KQQQQEGNYLQHVQLDQR	244	254		IDSR2
	HOIL-1L	HOIL-1L	LAGEEEALR	EIKALLTPEDY	244	342		RING1
	HOIL-1L	HOIL-1L	LAGEEEALR	HCcmKTPDCcmK	244	372		IBR
	HOIL-1L	HOIL-1L	LAGEEEALR	CcmPQCcmQIVVQKK	244	456		RING2
	HOIL-1L	HOIL-1L	LAGEEEALR	VTKGPR	244	477		RING2
	HOIL-1L	HOIL-1L	LAGEEEALR	KQQQQEGNY	245	254		IDSR2
	HOIL-1L	HOIL-1L	LAGEEEALR	EIKALLTPEDYQR	245	342		RING1
	HOIL-1L	HOIL-1L	LAGEEEALR	HCcmKTPDCcmK	245	372		IBR
	HOIL-1L	HOIL-1L	LAGEEEALR	VTKGPR	245	477		RING2
	HOIL-1L	HOIL-1L	KQQQQEGNY	ECcmLQGTIR	254	307	IDSR2	RING1
	HOIL-1L	HOIL-1L	KQQQQEGNY	EYQEDLALR	254	413		RING2
	HOIL-1L	HOIL-1L	KQQQQEGNYLQHVQLDQR	AQNDVAAR	254	425		RING2
	HOIL-1L	HOIL-1L	SLVLNTEPAECcmPVCcmY	KDGADWIR	281	457	RING1	RING2
	HOIL-1L	HOIL-1L	SLVLNTEPAECcmPVCcmY	VTKGPR	281	477		RING2
	HOIL-1L	HOIL-1L	SVLAPGEAVVLR	VTKGPR	293	477		RING2
	HOIL-1L	HOIL-1L	ECcmLHTF	IDNTYSCcmSGKLLER	299	335		RING1
	HOIL-1L	HOIL-1L	ECcmLQGTIR	HCcmKTPDCcmK	307	372		IBR
	HOIL-1L	HOIL-1L	ECcmLQGTIR	VTKGPR	307	477		RING2
	HOIL-1L	HOIL-1L	NSQEAEVSCcmPF	SCcmSGKLLER	320	335		RING1
	HOIL-1L	HOIL-1L	SCcmSGKLLER	NSQEAEVSCcmPFIDNTY	335	327		RING1
	HOIL-1L	HOIL-1L	EIKALLTPEDYQR	FLDLGISIAENR	342	362		RING1
	HOIL-1L	HOIL-1L	EIKALLTPEDYQR	AQNDVAAR	342	425		RING2
	HOIL-1L	HOIL-1L	EIKALLTPEDYQR	VMoxLQQGEAMoxR	342	443		RING2
	HOIL-1L	HOIL-1L	FLDLGISIAENR	VTKGPR	362	477		RING2
	HOIL-1L	HOIL-1L	HCcmKTPDCcmK	QTTEMLK	372	433	IBR	RING2
	HOIL-1L	HOIL-1L	AIHEQMNCcmKEY	QEDLALR	412	416	RING2	RING2
	HOIL-1L	HOIL-1L	QTTEMLKVMLQQGEAMR	EYQEDLALR	417	436		RING2
	HOIL-1L	HOIL-1L	AQNDVAAR	CcmPQCcmQIVVQKK	425	456		RING2
	HOIL-1L	HOIL-1L	QTTEMLK	KDGADWIR	433	457		RING2
	HOIL-1L	HOIL-1L	QTTEMoxLK	VTKGPR	433	477		RING2
	HOIL-1L	HOIL-1L	VMLQQGEAMR	CcmPQCcmQIVVQKK	443	456		RING2
	HOIL-1L	HOIL-1L	VMLQQGEAMR	KDGADWIR	443	457		RING2
	HOIL-1L	HOIL-1L	VMoxLQQGEAMR	VTKGPR	443	477		RING2
	HOIL-1L	HOIL-1L	CcmPQCcmQIVVQKK	DGADWIR	456	458		RING2
	HOIL-1L	HOIL-1L	DGADWIRCcmTVCcmHTEICcmW	VTKGPRWGPGGPGDTSGGCcmR	471	477		RING2
	HOIP	HOIP	MPGEEEER	MPGEEEER	1	4	IDSR1	IDSR1
	HOIP	HOIP	MPGEEEERAF	LVAREELASALRRDSGQAF	1	15		IDSR1
	HOIP	HOIP	MoxPGEEEERAF	EELASALRRDSGQAFSLEQLR	1	24		IDSR1
	HOIP	HOIP	MPGEEEER	GLGLGTEGPQGTGGLEPDLAR	1	337		IDSR3
	HOIP	HOIP	MPGEEEER	GLGLGTEGPQGTGGLEPDLAR	1	346		IDSR3
	HOIP	HOIP	MPGEEEER	LWDSGPEPTPSWDGPDK	1	630		UBA
	HOIP	HOIP	MPGEEEERAF	HSQDRAF	1	687		IDSR6
	HOIP	HOIP	MPGEEEERAF	EVEELETATERY	1	1022		LDD
	HOIP	HOIP	PGEEEER	PGEEEER	2	4		IDSR1
	HOIP	HOIP	PGEEEERAF	PGEEEER	2	5		IDSR1
	HOIP	HOIP	PGEEEER	PGEEEER	2	6		IDSR1
	HOIP	HOIP	PGEEEER	PGEEEER	2	7		IDSR1
	HOIP	HOIP	PGEEEERAFLVAR	EELASALRRDSGQAF	2	15		IDSR1
	HOIP	HOIP	PGEEEERAFLVAREELASALRR	DSGQAF	2	24		IDSR1
	HOIP	HOIP	PGEEEER	EIAPGPLTTPSVPGSTPGPCcmF	2	198		IDSR2
	HOIP	HOIP	PGEEEER	GLGLGTEGPQGTGGLEPDLAR	2	337		IDSR3
	HOIP	HOIP	PGEEEER	GLGLGTEGPQGTGGLEPDLAR	2	346		IDSR3
	HOIP	HOIP	PGEEEER	GLGLGTEGPQGTGGLEPDLAR	2	348		IDSR3
	HOIP	HOIP	PGEEEER	PYASSLEK	2	453		IDSR5
	HOIP	HOIP	PGEEEER	LWDSGPEPTPSWDGPDK	2	636		UBA
	HOIP	HOIP	PGEEEER	KRMoxNDPEY	2	854		RING2
	HOIP	HOIP	PGEEEER	NTEPPAGAR	2	956		LDD
	HOIP	HOIP	PGEEEER	EVEELETATER	2	1022		LDD
	HOIP	HOIP	PGEEEER	EVEELETATER	2	1027		LDD
	HOIP	HOIP	PGEEEER	EVEELETATERY	2	1031		LDD
	HOIP	HOIP	PGEEEER	GPPKPGPPR	7	458		IDSR5
	HOIP	HOIP	EELASALR	ASSLEKGPPKPGPPR	15	454		IDSR5
	HOIP	HOIP	EELASALRR	GPPKPGPPR	15	458		IDSR5
	HOIP	HOIP	EELASALR	LQKLLQDNNVMF	15	944		LDD
	HOIP	HOIP	EELASALR	PYASSLEKGPPKPGPPR	16	454		IDSR5
	HOIP	HOIP	GVKFNNPVF	GPEEGSLQALFQHGGDVSR	99	591	PUB	UBA
	HOIP	HOIP	PRGCcmKGLGLGTEGPQGTGGLEPDLAR	GPEEGSLQALF	330	592	IDSR3	UBA
	HOIP	HOIP	GCcmKGLGLGTEGPQGTGGLEPDLAR	QHGGDVSRALTELQR	330	604		UBA
	HOIP	HOIP	GCcmKGLGLGTEGPQGTGGLEPDLAR	NTEPPAGARAVPGGGCcmRVIEQKEVPNGLR	330	976		LDD
	HOIP	HOIP	GLGLGTEGPQGTGGLEPDLAR	TSSPIPAQHAPRPYASSLEKGPPKPGPPR	337	454		IDSR5
	HOIP	HOIP	GLGLGTEGPQGTGGLEPDLAR	GPPKPGPPR	337	458		IDSR5
	HOIP	HOIP	GLGLGTEGPQGTGGLEPDLARGR	ASSLEKGPPKPGPPR	346	454		IDSR5
	HOIP	HOIP	GLGLGTEGPQGTGGLEPDLAR	GPPKPGPPR	346	458		IDSR5
	HOIP	HOIP	GLGLGTEGPQGTGGLEPDLAR	TIALKEK	346	735		RING1
	HOIP	HOIP	GLGLGTEGPQGTGGLEPDLAR	ASSLEKGPPKPGPPR	348	454		IDSR5
	HOIP	HOIP	GLGLGTEGPQGTGGLEPDLAR	GPPKPGPPR	348	458		IDSR5
	HOIP	HOIP	LAQPPSLVVDSR	ASSLEKGPPKPGPPR	387	454	IDSR4	IDSR5
	HOIP	HOIP	LAQPPSLVVDSR	GPPKPGPPR	387	458		IDSR5
	HOIP	HOIP	TSSPIPAQHAPRPYASSLEK	GPPKPGPPR	453	458	IDSR5	IDSR5
	HOIP	HOIP	PYASSLEKGPPKPGPPR	SGTEVPLQW	454	518		UBA
	HOIP	HOIP	TSSPIPAQHAPRPYASSLEKGPPKPGPPR	GFIYEREQLEATCcmPQCcmHQTF	454	814		IBR
	HOIP	HOIP	GPPKPGPPR	SGTEVPLQW	458	518		UBA
	HOIP	HOIP	GPPKPGPPR	DSGPEPTPSWDGPDK	458	626		UBA
	HOIP	HOIP	GPPKPGPPR	RMoxNDPEY	458	854		RING2
	HOIP	HOIP	GPPKPGPPRR	NAFYAKNKCcmPEPNCcmR	458	913		LDD
	HOIP	HOIP	GPPKPGPPR	EVEELETATER	458	1022		LDD
	HOIP	HOIP	HGNLDEAVEECcmVR	DPKFLW	566	795	UBA	IBR
	HOIP	HOIP	LWDSGPEPTPSWDGPDKQSLVR	NYELGDVVEAVR	640	674	IDSR6	IDSR6
	HOIP	HOIP	LWDSGPEPTPSWDGPDKQSLVR	LLAQECcmAVCcmGW	640	698		IDSR6
	HOIP	HOIP	LWDSGPEPTPSWDGPDKQSLVR	ESLEPDAY	640	771		RING1
	HOIP	HOIP	DGPDKQSLVR	NTEPPAGAR	640	956		LDD
	HOIP	HOIP	NYELGDVVEAVR	TIALKEK	680	735		RING1
	HOIP	HOIP	LLAQECcmAVCcmGWALPHNR	TIALKEK	698	735		RING1
	HOIP	HOIP	LLAQECcmAVCcmGW	NKCcmPEPNCcmR	698	910		LDD
	HOIP	HOIP	TIALKEK	ESLEPDAY	735	771	RING1	RING1
	HOIP	HOIP	TIALKEK	ESLEPDAY	735	776		RING1
	HOIP	HOIP	TIALKEK	EQLEATCcmPQCcmHQTF	735	811		IBR
	HOIP	HOIP	TIALKEK	EQLEATCcmPQCcmHQTF	735	814		IBR
	HOIP	HOIP	TIALKEK	DEACcmGK	735	983		LDD
	HOIP	HOIP	TIALKEK	EVEELETATER	735	1022		LDD
	HOIP	HOIP	TIALKEK	EVEELETATER	735	1024		LDD
	HOIP	HOIP	TIALKEK	EVEELETATER	735	1027		LDD
	HOIP	HOIP	ESLEPDAY	LQENGIDCcmPKCcmK	771	873		RING2
	HOIP	HOIP	ESLEPDAY	NKCcmPEPNCcmR	771	910		LDD
	HOIP	HOIP	ESLEPDAY	NKCcmPEPNCcmR	774	910		LDD
	HOIP	HOIP	DPKFLW	EQLEATCcmPQCcmHQTF	795	811	IBR	IBR
	HOIP	HOIP	DPKFLW	EQLEATCcmPQCcmHQTF	795	814		IBR
	HOIP	HOIP	LQENGIDCcmPK	VIEQKEVPNGLR	866	975	RING2	LDD
	HOIP	HOIP	NKCcmPEPNCcmR	EVEELETATER	910	1022	LDD	LDD
	HOIP	HOIP	LQKLLQDNNVMoxFNTEPPAGAR	NTEPPAGAR	944	956		LDD
	HOIP	HOIP	LQKLLQDNNVMF	EVEELETATER	944	1022		LDD
	HOIP	HOIP	VIEQKEVPNGLR	DEACcmGK	975	983		LDD
	SHARPIN	SHARPIN	LQLSADPER	EAPATGPSPQHPQKMoxDGELGRLF	49	318	PH	IDSR3
	SHARPIN	SHARPIN	LQLSADPERPGR	EAPATGPSPQHPQKMDGELGR	51	318		IDSR3
	SHARPIN	SHARPIN	LELLGAGPGAVNLEWPLESVSY	EAPATGPSPQHPQKMDGELGR	59	318		IDSR3
	SHARPIN	SHARPIN	LNPQEAQR	EAPATGPSPQHPQKMoxDGELGR	108	318		IDSR3
	SHARPIN	SHARPIN	GATVEGQNGSK	LLSAPREAPATGPSPQHPQKMDGELGR	122	318		IDSR3
	SHARPIN	SHARPIN	GPPPEADLPR	EAPATGPSPQHPQKMDGELGR	159	318	IDSR2	IDSR3
	SHARPIN	SHARPIN	GPPPEADLPR	EAPATGPSPQHPQKMoxDGELGRLF	161	318		IDSR3
	SHARPIN	SHARPIN	SPGNLTEREELAGSLAR	EAPATGPSPQHPQKMDGELGR	171	318	LTM	IDSR3
	SHARPIN	SHARPIN	EELAGSLAR	EAPATGPSPQHPQKMDGELGR	173	318		IDSR3
	SHARPIN	SHARPIN	SPGNLTEREELAGSLAR	EAPATGPSPQHPQKMoxDGELGR	174	318		IDSR3
	SHARPIN	SHARPIN	AIAGGDEK	EAPATGPSPQHPQKMDGELGR	187	318		IDSR3
	SHARPIN	SHARPIN	AIAGGDEK	EAPATGPSPQHPQKMDGELGR	188	318		IDSR3
	SHARPIN	SHARPIN	SELGFPPAVQR	EAPATGPSPQHPQKMDGELGR	260	318	UBL	IDSR3
	SHARPIN	SHARPIN	SLASYGVRQDGDPAF	EAPATGPSPQHPQKMoxDGELGR	291	318		IDSR3
	SHARPIN	SHARPIN	EAPATGPSPQHPQK	EAPATGPSPQHPQKMDGELGR	305	318		IDSR3
	SHARPIN	SHARPIN	EAPATGPSPQHPQKMDGELGR	MDGELGR	318	320	IDSR3	IDSR3
	SHARPIN	SHARPIN	LLSAPREAPATGPSPQHPQKMoxDGELGR	INAPDR	318	364		NZF
	SHARPIN	SHARPIN	EAPATGPSPQHPQKMDGELGR	INAPDRPGCcmEMCcmSTQR	318	369		NZF
