## Supplementary material for "The linear ubiquitin chain assembly complex LUBAC generates heterotypic ubiquitin chains": EV Table 1

### Sheet: Sheet1
	EV Table 1: Population masses determined by mass photometry
		Mass in kDa
	Peak	Measurement 1	Measurement 2	Measurement 3	Weighted average
	I	67 ±7.5	115 ±9.5	101 ±17.0	73.5 ±13.0
	II	230 ±7.5	230 ±8.0	231 ±10.0	231 ±12.0
	III	458 ±20.0	457 ±17.0	454 ±22.0	454 ±22.0
